# Prediction of protein-RNA interactions from single-cell transcriptomic data

**DOI:** 10.1101/2023.07.12.548714

**Authors:** Jonathan Fiorentino, Alexandros Armaos, Alessio Colantoni, Gian Gaetano Tartaglia

## Abstract

RNA-binding proteins play a crucial role in regulating RNA processing, yet our understanding of their interactions with coding and non-coding RNAs remains limited. Experimental studies are typically restricted to a small number of cell lines and a limited set of RNA-binding proteins (RBPs). Although computational methods based on sequence and structure can predict protein-RNA interactions accurately, they often lack the ability to consider cell-type-specific gene expression and the broader context of gene regulatory networks (GRNs).

In the present study, we assess the performance of several GRN inference algorithms in predicting protein-RNA interactions from single-cell transcriptomic data, and we propose a pipeline, called scRAPID (single-cell transcriptomic-based RnA Protein Interaction Detection), that integrates these methods with the *cat*RAPID algorithm, which can identify direct physical interactions between RBPs and RNA molecules.

Our approach demonstrates that RBP-RNA interactions can be inferred from single-cell transcriptomic data, with performances comparable or superior to those achieved for the well-established task of inferring transcription factor-target interactions. Notably, the incorporation of *cat*RAPID significantly enhances the accuracy of identifying interactions, particularly with long non-coding RNAs, and enables the identification of hub RBPs and hub RNAs. Additionally, we show that interactions between RBPs can be detected based on their inferred RNA targets.

We have made the software freely available at https://github.com/tartaglialabIIT/scRAPID.
