## Supplementary Table 1 for "Prediction of protein-RNA interactions from single-cell transcriptomic data"

### Sheet: Sheet1
Cell Line	Sequencing protocol	Nr. Cells	Year	Data Availability	Notes
HepG2	Smart-seq2	68	2021	GSE150993
	DNBelab	1628	2022	GSM5677000
	SCAN-seq2 (9CL)	80	2023	GSE203561
K562	CEL-seq	239	2015	GSM1599500
	STORM-seq	70	2022	GSE181544
	Smart-seq3	231	2022	E-MTAB-11467
	SCAN-seq2 (9CL)	159	2023	GSE203561
	SCAN-seq2 (UMI200)	96	2023	GSE203561
C2C12	Short-read Split-seq	1305	2021	GSE168776	Single-cell myoblasts
	Short-read Split-seq	1718	2021	GSE168776	Single-nuclei myoblasts
	Short-read Split-seq	3288	2021	GSE168776	Single-nuclei myotubes
mESCs	SCRB-seq	282	2017	GSE79578	mESCs (0 hours)
	SCRB-seq	137	2017	GSE79578	Retinoic acid differentiated (96 hours)
HEK293T	10x	2885	2016	https://support.10xgenomics.com/single-cell-gene-expression/datasets/1.1.0/293t
	Smart-seq3	117	2020	E-MTAB-8735
HCT116	10x	2161	2020	GSE149224
